# A single-cell 3D spatiotemporal multi-omics atlas from *Drosophila* embryogenesis to metamorphosis

**DOI:** 10.1101/2024.02.06.577903

**Authors:** Mingyue Wang, Qinan Hu, Zhencheng Tu, Lingshi Kong, Jiajun Yao, Rong Xiang, Zhan Chen, Yan Zhao, Yanfei Zhou, Tengxiang Yu, Yuetian Wang, Zihan Jia, Kang Ouyang, Xianzhe Wang, Yinqi Bai, Mingwei Lian, Zhenyu Yang, Tao Yang, Jing Chen, Yunting Huang, Ni Yin, Wenyuan Mo, Wenfu Liang, Chang Liu, Xiumei Lin, Chuanyu Liu, Ying Gu, Wei Chen, Longqi Liu, Xun Xu, Yuhui Hu

## Abstract

The development of a multicellular organism is a highly intricate process tightly regulated by numerous genes and pathways in both spatial and temporal manners. Here, we present Flysta3D, a comprehensive multi-omics atlas of the model organism *Drosophila*, spanning its developmental lifespan from embryo to pupa. Our datasets encompass 3D single-cell spatial transcriptomic, single-cell transcriptomic, and single-cell chromatin accessibility information. By integrating these multi-dimensional data, we constructed cell state trajectories that uncover the detailed profiles of tissue development. With a focus on the central nervous system (CNS) and midgut, we dissected the spatiotemporal dynamics of gene regulatory networks, cell type diversity, and morphological changes from a multi-omics perspective. This extensive atlas provides an unprecedentedly rich resource and serves as a systematic platform for studying *Drosophila* development with integrated single-cell data at an ultra-high spatiotemporal resolution.
