## Supplementary material for "A single-cell 3D spatiotemporal multi-omics atlas from *Drosophila* embryogenesis to metamorphosis": Table S1

### Sheet: Stereo-seq
Sample ID	Cryosection thickness (μm)	Available section number	RAPToR inferred age (h)	Inferred embryogenesis stage	Cell bin number	Median UMI number per cell bin	Median gene number per cell bin
E0-1h_a	7	11	0	Stage 2	2266	372	196
E0-1h_c	7	15	4.77639	Stage 10	10133	260	137
E0-1h_e	7	7	6.71336	Stage 11	7045	250	137
E1-2h_d	7	16	3.22461	Stage 6	5385	314	150
E1-2h_f	7	17	9.05753	Stage 12	20468	295	151
E2-2.5h_a	7	16	3.26863	Stage 8	3431	310	142
E2-2.5h_b	7	13	1.5958	Stage 4	1853	284	137
E2-2.5h_e	7	15	4.62231	Stage 10	7501	331	159
E2.5-3h_c	7	17	18.9735	Stage 17	15514	312	145
E2.5-3h_d	7	18	18.3902	Stage 17	18294	304	143
E2.5-3h_f	7	11	22	Stage 17	13332	277	135
E3-3.5h_c	7	19	17.7189	Stage 17	20059	128	70
E3-3.5h_e	7	22	3.0045	Stage 5	2800	144	72
E3-3.5h_f	7	19	2.94948	Stage 5	5564	136	74
E3.5-4h_a	7	12	3.24662	Stage 8	6175	114	62
E3.5-4h_b	7	23	8.82641	Stage 12	26147	113	63
E3.5-4h_d	7	19	7.32967	Stage 12	15649	180	94
E3.5-4h_g	7	20	10.2571	Stage 14	32716	114	65
E4-8h_e	7	16	9.07954	Stage 13	26039	310	148
E4-8h_f	7	16	3.71986	Stage 9	8738	437	187
E4-8h_g	7	16	8.83742	Stage 12	28103	318	150
E4-8h_h	7	16	4.55628	Stage 10	16295	337	156
E4-8h_i	7	20	1.89295	Stage 4	5488	679	274
E8-10h_b	7	20	7.61581	Stage 12	27451	335	154
E8-10h_c	7	11	6.4052	Stage 11	14596	368	166
E10-12h_d	7	22	13.7899	Stage 16	31079	240	126
E10-12h_e	7	21	13.2616	Stage 16	31308	259	135
E10-12h_f	7	23	12.9425	Stage 15	32418	271	140
E12-14h_a	7	21	15.7489	Stage 17	32996	281	139
E12-14h_b	7	21	15.7709	Stage 17	32343	251	127
E12-14h_c	7	25	16.3212	Stage 17	33514	277	138.5
E14-16h_c	7	23	17.3447	Stage 17	25755	291	147
E14-16h_d	7	31	16.8824	Stage 17	40198	285.5	146
E14-16h_f	7	29	17.6088	Stage 17	30261	291	146
E16-18h_a	7	18	16.5743	Stage 17	21628	289	149
E16-18h_b	7	27	16.5303	Stage 17	26020	289	149
E16-18h_e	7	25	16.6293	Stage 17	22947	308	157
E18-20h_b	7	14	20.1401	Stage 17	11907	110	62
E18-20h_d	7	20	19.8429	Stage 17	26103	136	75
E18-20h_f	7	11	19.0285	Stage 17	15328	135	75
E20-22h_a	7	19	20.5363	Stage 17	28663	137	76
E20-22h_c	7	11	21.967	Stage 17	5472	136	74
E20-22h_e	7	15	21.956	Stage 17	9710	127	71
L1-early_a	7	22	—	—	41688	250	125
L1-early_b	7	27	—	—	48356	232	122
L1-early_e	7	23	—	—	32245	231	120
L1-late_c	7	37	—	—	79121	140	78
L1-late_d	7	27	—	—	68671	138	75
L2-early_b	8	22	—	—	67052	179	95
L2-late_d	8	27	—	—	99657	169	90
L3-early	8	44	—	—	358686	151	75
L3-late	8	69	—	—	1247080	139	70
Pupa-12h	8	10	—	—	115497	75	44
Pupa-24h	8	12	—	—	271346	100	56
Pupa-48h	8	19	—	—	200489	114	55
Pupa-60h	8	16	—	—	195920	184	96
Pupa-72h	8	15	—	—	188005	175	90

### Sheet: scRNA-seq
Sample ID	Cell number	Median UMI number per cell	Median gene number per cell
E2-4h	28947	11944	2397
E4-6h	37287	9266	2304
E8-10h	11421	3310	1090
E10-12h	14294	5347	1405
E12-14h	77286	5837	1570
E14-16h	3923	6791	1646
E16-18h	26080	9462.5	1928
E18-20h	12844	5543	1455
E20-22h	26160	4451.5	1292
Summary	238242	6841	1707

### Sheet: scATAC-seq
Sample ID	Cell number	Median fragment number per cell
E0-2h	3435	9933
E2-4h	10483	10143
E4-6h	35150	9804
E6-8h	4972	11011
E8-10h	26773	9146
E10-12h	34234	9603.5
E12-14h	35006	14842
E14-16h	23800	15632.5
E16-18h	21882	11878.5
E18-20h	26575	12794
E20-22h	18263	12944
Summary	240573	11772
